# Forward genetics in *Wolbachia*: Regulation of *Wolbachia* proliferation by the amplification and deletion of an addictive genomic island

**DOI:** 10.1101/2020.09.08.288217

**Authors:** Elves H Duarte, Ana Carvalho, Sergio López-Madrigal, João Costa, Luís Teixeira

**Affiliations:** Instituto Gulbenkian de Ciência, Oeiras, Portugal.; Faculdade de Ciências e Tecnologia, Universidade de Cabo Verde, Palmarejo, Cabo Verde.; Department of Genetics, University of Cambridge, Cambridge, United Kingdom.; Department of Evolutionary Ecology, Institute of Organismic and Molecular Evolution, Johannes Gutenberg University, Mainz, Germany; Faculdade de Medicina, Universidade de Lisboa, Lisboa, Portugal.

**Author notes:** corresponding authors: Elves H Duarte Luís Teixeira.

## Abstract

*Wolbachia* is one of the most prevalent bacterial endosymbionts, infecting approximately 40% of terrestrial arthropod species. *Wolbachia* is often a reproductive parasite but can also provide fitness benefits to its host, as, for example, protection against viral pathogens. This protective effect is currently being applied to fight arboviruses transmission by releasing *Wolbachia*-transinfected mosquitoes. Titre regulation is a crucial aspect of *Wolbachia* biology. Higher titres can lead to stronger phenotypes and fidelity of transmission but can have a higher cost to the host. Since *Wolbachi*a is maternally transmitted, its fitness depends on host fitness, and, therefore, its cost to the host may be under selection. Understanding how *Wolbachia* titres are regulated and other aspects of *Wolbachi*a biology has been hampered by the lack of genetic tools. Here we developed a forward genetic screen to identify new *Wolbachia* over-proliferative mutant variants. We characterized in detail two new mutants, *w*MelPop2 and *w*MelOctoless, and show that the amplification or loss of the Octomom genomic region lead to over-proliferation. These results confirm previous data and expand on the complex role of this genomic region in the control of *Wolbachia* proliferation. Both new mutants shorten the host lifespan and increase antiviral protection. Moreover, we show that *Wolbachia* proliferation rate in *Drosophila melanogaster* depends on the interaction between Octomom copy number, the host developmental stage, and temperature. Our analysis also suggests that the life shortening and antiviral protection phenotypes of *Wolbachia* are dependent on different, but related, properties of the endosymbiont; the rate of proliferation and the titres near the time of infection, respectively. Altogether, we demonstrate the feasibility of a novel and unbiased experimental approach to study *Wolbachia* biology, which can be further adapted to characterize other genetically intractable bacterial endosymbionts.
