## Supplementary material for "Forward genetics in *Wolbachia*: Regulation of *Wolbachia* proliferation by the amplification and deletion of an addictive genomic island": S1 Table

### Sheet: Table S1
Number of lines	EMS dose (mM)	Tetracycline (Y/N)
135	10	Yes
157	10	No
68	100	Yes
36	100	No
67	200	Yes
88	200	No
42	300	No
11	400	Yes
7	400	No
30	500	Yes
85	500	No
27	1000	Yes
13	1000	No
12	2000	Yes
17	2000	No
26	4000	Yes
78	4000	No
26	8000	Yes
44	8000	No
