## Supplementary material for "Forward genetics in *Wolbachia*: Regulation of *Wolbachia* proliferation by the amplification and deletion of an addictive genomic island": S2 Table

### Sheet: S2 Table
Wolbachia variants	Coverage
	Wolbachia		Mitochondria
wMelCS_b	18 (14 – 23)		158 (115 – 200)
wMelPop2	149 (116 – 190)		253 (194 – 302)
wMelOctoless	158 (121 – 199)		25 (16 – 32)
Line 2B	85 (75 – 96)		ND
wMelOctoless2	74 (60-29)		ND
wMelPop	173 (153 – 195)		250 (201 – 314)
wMel	57 (42 – 77)		ND
