## Supplementary material for "Forward genetics in *Wolbachia*: Regulation of *Wolbachia* proliferation by the amplification and deletion of an addictive genomic island": S3 Table

### Sheet: S3 Table
Position	KJ947872.2	wMelCS_b	wMelOctoless	wMelPop2	wMelPop
671	T	C	C	C	C
710	A	G	G	G	G
735	T	C	C	C	C
791	G	A	A	A	A
1068	C	A	A	A	A
1154	C	T	T	T	T
1512	C	T	T	T	T
1674	A	G	G	G	G
1779	T	A	A	A	A
1836	G	A	A	A	A
1861	C	T	T	T	T
1929	A	G	G	G	G
2160	C	T	T	T	T
2187	T	C	C	C	C
2964	A	G	G	G	G
3517	C	T	T	T	T
3685	A	G	G	G	G
4088	C	T	T	T	T
4247	C	A	A	A	A
4592	T	A	A	A	A
4599	C	T	T	T	T
4616	T	A	A	A	A
4620	G	A	A	A	A
4762	T	C	C	C	C
5212	G	A	A	A	A
5347	T	C	C	C	C
5419	C	T	T	T	T
5644	C	T	T	T	T
6047	ATTAATTTAAT	ATTAAT	ATTAAT	ATTAAT	ATTAAT
6308	C	A	A	A	A
6626	A	T	T	T	T
7181	A	G	G	G	G
7889	A	G	G	G	G
7907	T	C	C	C	C
8443	T	G	G	G	G
8876	A	G	G	G	G
9006	G	A	A	A	A
9045	A	T	T	T	T
9065	A	C	C	C	C
9188	G	A	A	A	A
9885	ATT	AT	AT	AT	AT
9991	T	C	C	C	C
10390	T	C	C	C	C
10793	G	A	A	A	G
11266	T	C	C	C	C
11561	C	T	T	T	T
12063	C	A	A	A	A
12092	T	C	C	C	C
12132	C	T	T	T	T
12345	C	A	A	A	A
12381	T	C	C	C	C
12805	T	C	C	C	C
13049	TAAAAAA	TAAAAA	TAAAAA	TAAAAA	TAAAAA
13561	T	C	C	C	C
