## Supplementary material for "Forward genetics in *Wolbachia*: Regulation of *Wolbachia* proliferation by the amplification and deletion of an addictive genomic island": S4 Table

### Sheet: S4 Table
			Wolbachia variant and accession number
			wMelCS_b		wMelOctoless		wMelPop2		wMelPop		wMel		wMel
			CP046924.1		CP046923.1		CP046922.1		CP046921.1		CP046925.1		AE017196.1
		Genome size (bp)	1267843		1246905		1330657		1330657		1267783		1267782
		CDSs	1239		1226		1262		1261		1239		1287
		Pseudo genes	109		106		118		118		109		102
		Transfer RNA	34		34		34		34		34		34
		Ribosomal RNA	3		3		3		3		3		3
		Non-coding RNA	4		4		4		4		4		4
		GC content (%)	35.2		35.2		35.2		35.2		35.2		35.2
