## Supplementary material for "Forward genetics in *Wolbachia*: Regulation of *Wolbachia* proliferation by the amplification and deletion of an addictive genomic island": S5 Table

### Sheet: S5 Table
	Type	wMel (AE017196.1)			wMel (CP046925.1)
		Position	Call		Position	Call
	SNP	377576	A		377424	G
	Indel	1006081	-		1005929	T
	Indel	1020475	-		1020324	T
	Indel	1094458	-		1094308	T
	SNP	1097797	T		1097648	A
	Indel	1103468	T		1103319	-
	Indel	1161850	-		1161700	T
	Indel	1163170	C		1163021	-
	Indel	1177853	C		1177703	-
