## Supplementary material for "Forward genetics in *Wolbachia*: Regulation of *Wolbachia* proliferation by the amplification and deletion of an addictive genomic island": S6 Table

### Sheet: S6 Table
Type	Length (bp)	wMel (AE017196.1)			wMelCS_b (CP046924.1 )
		Position	Call		Position	Call
SNP	1	15742	A		15590	G
SNP	1	18552	A		18400	G
SNP	1	25603	G		25451	A
SNP	1	26870	G		26718	A
Indel	1	30722	Absent		30570	Present
SNP	1	36114	C		35963	T
SNP	1	39135	A		38984	C
SNP	1	45207	A		45056	G
Indel	6	45287	Present		45136	Absent
Indel	9	52591	Present		52434	Absent
SNP	1	54973	G		54807	A
SNP	1	65076	A		64910	G
SNP	1	69287	A		69121	G
SNP	1	79898	G		79732	A
Indel	143	89395	Present		89229	Absent
Indel	2	89538	Absent		89230	Present
SNP	1	89970	A		89663	G
SNP	1	94978	T		94671	C
SNP	1	109211	T		108904	G
SNP	1	118051	C		117744	T
SNP	1	118692	A		118385	G
SNP	1	119806	A		119499	G
SNP	1	139161	T		138854	C
SNP	1	151274	T		150967	A
Indel	5	156880	Absent		156573	Present
SNP	1	164590	T		164288	G
SNP	1	173865	C		173563	T
SNP	1	183394	G		183092	A
SNP	1	200034	G		199732	T
SNP	1	201340	G		201038	A
SNP	1	203561	C		203259	T
SNP	1	204413	T		204111	C
Indel	1	222378	Present		222076	Absent
SNP	1	248476	G		248173	A
SNP	1	273138	A		272835	G
SNP	1	278050	G		277747	A
Indel	1	279146	Absent		278843	Present
SNP	1	287099	G		286797	A
SNP	1	297946	C		297644	T
Indel	57	326445	Present		326143	Absent
Indel	3	326502	Absent		326144	Present
SNP	1	334514	G		334158	A
SNP	1	346902	G		346546	A
SNP	1	347096	C		346740	T
SNP	1	372405	A		372049	G
SNP	1	381187	T		519532	C
SNP	1	398613	A		502106	G
SNP	1	409057	A		491662	G
SNP	1	414527	G		486192	A
SNP	1	416891	C		483828	T
SNP	1	427731	C		472988	T
Indel	1	432680	Absent		468039	Present
SNP	1	440973	A		459745	C
SNP	1	449370	A		451348	G
SNP	1	452129	C		448589	T
SNP	1	463714	T		437004	C
SNP	1	505589	G		395129	A
SNP	1	506438	C		394280	A
Indel	3	507926	Absent		392792	Present
Indel	922	508849	Present		392788	Absent
SNP	1	517457	C		384180	T
SNP	1	524417	T		523143	C
Indel	28	525331	Present		524057	Absent
Indel	4	525359	Absent		524058	Present
Indel	3	537420	Present		536122	Absent
Indel	201	537423	Absent		536123	Present
SNP	1	540200	A		539100	G
SNP	1	547769	C		546669	T
SNP	1	571424	G		570324	T
SNP	1	587192	G		586092	T
SNP	1	588436	T		587336	C
SNP	1	591593	C		590493	G
SNP	1	598213	G		597113	A
SNP	1	599593	G		598493	T
SNP	1	616897	G		615797	T
SNP	1	619783	T		618683	C
SNP	1	628654	G		627554	T
SNP	1	629339	T		628239	C
SNP	1	630778	A		629678	G
SNP	1	631303	T		630203	C
SNP	1	635867	G		634767	C
SNP	1	650962	C		649862	T
SNP	1	654265	T		653165	C
SNP	1	655839	G		654739	A
SNP	1	728880	T		727780	C
SNP	1	730954	C		729854	G
SNP	1	732864	C		731764	G
SNP	1	738991	A		737891	G
SNP	1	739409	T		738309	G
SNP	1	739559	T		738459	C
Indel	4	739616	Present		738516	Absent
Indel	103	739620	Absent		738517	Present
SNP	1	752679	G		751678	A
SNP	1	771939	G		770938	A
SNP	1	776939	A		775938	G
SNP	1	780933	G		779932	C
SNP	1	781622	A		780621	G
SNP	1	782436	A		781435	G
SNP	1	783958	C		782957	T
SNP	1	802254	A		801253	G
SNP	1	803009	G		802008	A
SNP	1	805011	G		804010	A
SNP	1	805888	G		804887	C
SNP	1	807883	T		806882	G
SNP	1	811613	G		810612	A
SNP	1	812321	A		811320	G
SNP	1	830307	C		829306	G
SNP	1	838894	A		837893	G
SNP	1	840037	A		839036	G
Indel	3	854903	Present		853902	Absent
Indel	94	854906	Absent		853903	Present
SNP	1	858287	T		857377	C
Indel	9	864708	Present		863798	Absent
SNP	1	864943	C		864024	A
SNP	1	872208	G		871289	A
SNP	1	872323	T		871404	C
SNP	1	872324	G		871405	A
SNP	1	872326	T		871407	G
SNP	1	872327	C		871408	A
Indel	1	872330	Absent		871411	Present
SNP	1	872331	A		871413	C
SNP	1	872375	T		871457	G
SNP	1	881844	C		880926	G
SNP	1	889384	G		888466	A
SNP	1	914712	G		913794	C
SNP	1	917945	A		917027	G
SNP	1	949888	G		948970	A
SNP	1	988727	C		987809	T
SNP	1	989918	C		989000	G
Indel	1	1006081	Absent		1005163	Present
SNP	1	1006175	G		1005258	A
SNP	1	1009261	G		1008344	A
SNP	1	1011900	C		1010983	T
SNP	1	1014864	C		1013947	T
SNP	1	1017650	T		1016733	C
Indel	1	1020475	Absent		1019558	Present
SNP	1	1024202	A		1023286	G
SNP	1	1027577	T		1026661	C
Indel	4	1029088	Present		1028172	Absent
Indel	25	1029092	Absent		1028173	Present
SNP	1	1031922	G		1031027	A
SNP	1	1046613	C		1045718	T
SNP	1	1048565	T		1047670	C
SNP	1	1069099	A		1068204	G
SNP	1	1077859	T		1076964	C
Indel	109	1081063	Present		1080168	Absent
Indel	4	1081172	Absent		1080169	Present
SNP	1	1089274	T		1088274	C
SNP	1	1091606	T		1090606	C
Indel	1	1094458	Absent		1093458	Present
SNP	1	1097797	T		1096798	A
Indel	1	1103468	Present		1102469	Absent
SNP	1	1107862	T		1106862	C
SNP	1	1125117	T		1124117	C
SNP	1	1126107	G		1125107	A
SNP	1	1135851	T		1134851	C
SNP	1	1142691	T		1141691	C
Indel	9	1144824	Present		1143824	Absent
SNP	1	1145254	T		1144245	C
SNP	1	1147604	G		1146595	C
SNP	1	1152452	T		1151443	C
Indel	1	1161850	Absent		1160841	Present
Indel	1	1163170	Present		1162162	Absent
SNP	1	1164424	C		1163415	T
SNP	1	1165158	G		1164149	A
Indel	1	1177853	Present		1176844	Absent
SNP	1	1183214	C		1182204	T
SNP	1	1185021	G		1184011	A
SNP	1	1206452	T		1205442	C
SNP	1	1207767	G		1206757	A
SNP	1	1212319	G		1211309	T
SNP	1	1217973	G		1216963	A
SNP	1	1220566	A		1219556	G
SNP	1	1220989	A		1219979	G
SNP	1	1232581	C		1231571	T
SNP	1	1239247	C		1238237	T
SNP	1	1241472	C		1240462	T
SNP	1	1247609	A		1246599	G
Indel	4	1251889	Present		1250879	Absent
Indel	923	1251893	Absent		1250880	Present
SNP	1	1253148	C		1253057	T
SNP	1	1257022	G		1256931	T
SNP	1	1260309	C		1260218	T
