## Supplementary material for "Forward genetics in *Wolbachia*: Regulation of *Wolbachia* proliferation by the amplification and deletion of an addictive genomic island": S7 Table

### Sheet: S7 Table
Wolbachia variant	Read name	Length (bp)	Alignment			Supported copies
			Start	End	Sense
wMelPop	81f55dd4-c766-4065-a804-1712f9c9d3ce	83599	365824	411959	-	1
	6bb0f97c-20e1-4c68-9fa6-4b10f4b9c0af	63540	404750	449114	-	3
	9055942c-8aa4-4a2b-9001-aa768352f645	61501	335743	398194	-	1
	a796f5a7-cb00-4951-8a25-3ecfb7b4be56	65678	337812	403709	-	1
	abde06e1-1cfc-423d-af9c-4d4d460e4552	60304	423899	485229	-	3
wMelPop2	595fac0f-7a64-4a59-8f4b-0ebfd6507281	63823	392879	456920	+	4
	5c75c807-e103-45ef-8a9d-150154884a12	63560	414145	476984	-	3
	9a15345a-cdbc-4852-8071-6700ea3e0af3	78306	382406	454052	+	4
	ef4272a6-8334-42bb-b127-548d08c4bcc1	71679	411216	483760	-	4
	bc5be793-1e31-4bac-a483-5646189241a9	92331	391331	477000	+	4
	481090da-f05c-4978-b50d-c69e002b7d0f	66843	328337	394994	+	1
	8255c1f3-e2b8-4059-a8d3-1ed67880b61d	87134	336319	420383	-	2
