## Supplementary material for "Forward genetics in *Wolbachia*: Regulation of *Wolbachia* proliferation by the amplification and deletion of an addictive genomic island": S8 Table

### Sheet: S8 Table
	Primer name	Sequence (5’ →3’)
	qWSP_Fw	CATTGGTGTTGGTGTTGGTG
	qWSP_Rv	ACCGAAATAACGAGCTCCAG
	qRpl32_Fw	CCGCTTCAAGGGACAGTATC
	qRpl32_Rv	CAATCTCCTTGCGCTTCTTG
	WD0505_Fw	TGTTCCTGGTGGATCATCTG
	WD0505_Rv	ACGCGAGCATCTTCCATAAG
	WD0507_Fw	GCATGACAGGGAAGAAGCTC
	WD0507_Rv	GCATGACAGGGAAGAAGCTC
	WD0508_Fw	TCTAGCTTGCGGACAAGAAG
	WD0508_Rv	CTGCCTTTCCACTTTCTTCC
	WD0509_Fw	CCGTATAGCAGCAGGAGAGG
	WD0509_Rv	AGTGGCATGCCTCATAAGTG
	WD0510_Fw	CCACTTGTTGATCCATCCTG
	WD0510_Rv	GGCAGCCGTGGTAATGTATG
	WD0511_Fw	CTTGGCTGCTATTCACGATG
	WD0511_Rv	CGAAGCCCTTGGTCTTAGTG
	WD0512_Fw	ATGCTGCTAATTGGGACTGG
	WD0512_Rv	AGGCAATCGACCATACTTGC
	WD0513_Fw	TTAACCGGCCAGTCTTATCG
	WD0513_Rv	AGCATGTCCTCTCTGCCATC
	WD0514_Fw	CTGTGCCTGAGAATCAAGAGG
	WD0514_Rv	CCTTCAAGCGAGGAGATTTG
	WD0519_Fw	TGCAAGAAGAGAAAATCAAATAAGAG
	WD0519_Rv	TCCCTTGTAAGCGTTCTTTC
	rpoD_Fw	AAGAGGCCTTGATCTGCTTG
	rpoD_Rv	CCACCAAGTGCCATAAGTTG
