## Supplementary material for "Forward genetics in *Wolbachia*: Regulation of *Wolbachia* proliferation by the amplification and deletion of an addictive genomic island": S9 Table

### Sheet: S9 Table
	Draft genome assembly	Wolbachia variant	Primer name	Sequence (5’ →3’)	Notes
	Draft 1	wMelPop2	POP2_379147_Fw	CCCTCCAACCACATGATGCT
		wMelPop2	POP2_379147_Rv	CGCAGATGTGGTGCAACTTC
		wMelPop2	POP2_390200_Fw	GCTCTGGGGAAATTGTATCCG
		wMelPop2	POP2_390200_Rv	AAGCCCTGGCCAGTCAAAAA
		wMelPop2	POP2_602000_Fw	AAGCCCTGGCCAGTCAAAAA
		wMelPop2	POP2_602000_Rv	TCCAACCGTAGATACACCTGT
		wMelOctoless	OCTO_88100_Fw	CCAAGTAGCCCCTTTTCCTGT
			OCTO_88100_Rv	TCTCTTGTTAGCGGCTGAGA
			OCTO_159526_Fw	TGCTTCGGACCCATATCAGC
			OCTO_159526_Rv	ATCCAGTTGCAGGTCAAGGG
			OCTO_375800_Fw	CCACTGACATGCTGAACAACA
			OCTO_375800_Rv	GCAAAGCTTTGGCGGTTAAGA
			OCT_AB1_67	ACATGTCGTCTGATAGGTAT	Internal Sanger sequencing
			OCT_AB1_68	CACATAATTTCATGGTCTAT	Internal Sanger sequencing
			OCTO_928400_Fw	CAGGGACTCTAGTGGGGCTA
			OCTO_928400_Rv	ATCGCGAGTGAGCTGGTTAG
			OCT_AB1_69	CTTTACAACACCTTCTCACA	Internal Sanger sequencing
			OCT_AB1_70	ATCAGAAGTGGAGTAAATGT	Internal Sanger sequencing
			OCTO_1065800_Fw	CCTCTTCTGTTGTTTCTTCTGCG
			OCTO_1065800_Rv	CATCATGTGGTTGGAGGGCT
			OCT_AB1_71	ACTTCTTATTATACCTGCGT	Internal Sanger sequencing
			OCT_AB1_72	CTCCATAGGAATATGCTTCA	Internal Sanger sequencing
			OCTO_79995_Fw	CTTCTACTCCAGGCACCTGC
			OCTO_79995_Rv	GCTGGTGCTGACTCTGTGAT
			OCT_AB1_73	ACTAATTATCATGTTACTCA	Internal Sanger sequencing
			OCT_AB1_74	TGCATAACACTTTGTACTGT	Internal Sanger sequencing
			OCTO_1148129_Fw	ACAGAAAAGCCCGAGCGTAA
			OCTO_1148129_Rv	AGGTGGCGTATCTTTGTGCA
		wMelCS_b	CSB_107233_Fw	AAGCCCTGGCCAGTCAAAAA
			CSB_107233_Rv	ACTTGACGCGTATGGTTCAA
			CSB_182507_Fw	AAGAGGCGATGAAGGACGTG
			CSB_182507_Rv	TTCACCACGGACTTAGCACC
			CSB_278429_Fw	AAAAAGCCCTGGCCAGTCAA
			CSB_278429_Rv	CCCGTGGTGGTTGGCTATTT
			CSB_421892_Fw	TCTTCCTCACGCGCCATATC
			CSB_421892_Rv	CGCGATATCTCTTAGCCGCT
			CSB_845012_Fw	AGACCGTCATACCGCGATTC
			CSB_845012_Rv	AAGCCCTGGCCAGTCAAAAA
			CSB_635035_Fw	ACTAGTTTCCGGACAACCTCT
			CSB_635035_Rv	AAAAGTCAGCGGCAAATGCA
		wMel	MEL_309468_Fw	TGCAAGCTTTGGCAAATGCA
			MEL_309468_Rv	ACGGCTGATCACTATGGAGC
			MEL_309468_I1_Fw	TAACAATTTCAATATCTATG	Internal Sanger sequencing
			MEL_309468_I2_Fw	AGTCCTTTCTACAACCCATC	Internal Sanger sequencing
			MEL_309468_I1_Rv	TAAAGAATCACATAAAGGA	Internal Sanger sequencing
			MEL_309468_I2_Rv	GCTGACATGGGATACCAAGG	Internal Sanger sequencing
			MEL_524500_Fw	CTAAGGGGAGTTTGCGCAGA
			MEL_524500_Rv	CCTCCCTTAGAAACGCAGCA
			MEL_524500_I1_Fw	TGAGTCTACGCATCAGTGCG	Internal Sanger sequencing
			MEL_524500_I2_Fw	GCATATTCCTATGGAGAAGA	Internal Sanger sequencing
			MEL_524500_I1_Rv	AGGAATATGCTTCATGAGCC	Internal Sanger sequencing
			MEL_524500_I2_Rv	ACCACTAAGCCTAGCCCTCC	Internal Sanger sequencing
			MEL_740203_Fw	ACGGCTCAAAATAACCAGACA
			MEL_740203_Rv	AATGAAGGGTCTGCTCCAGC
			MEL_1006653_Fw	TTACAGGTGGGCAGGTTCTG
			MEL_1006653_Rv	TGGGAGCATTCTTAACCCATCT
			MEL_1021048_Fw	ACTTGCCCGGTTGGATTGAT
			MEL_1021048_Fw	AGTGTGACTTGCTGCATCGA
			MEL_1095032_Fw	CAAAAGAAGCCCCGTGGTTG
			MEL_1095032_Rv	GGGATGTGGCGACATAGGAG
			MEL_1098372_Fw	TGCCTGCAAGCGAGGAATTA
			MEL_1098372_Rv	ACACCAACCAAGGTAGTGCC
			MEL_1104043_Fw	TGCTGTCCCTTGCACTCTTT
			MEL_1104043_Fw	GGTGGACTAACTGCACTGCT
			MEL_1162424_Fw	CTTGCCCAGAACTCTCCGTT
			MEL_1162424_Rv	TCGTAGAACCTTGCATCAGC
			MEL_1163745_Fw	TTGCAAATGCCAAAGGGGTG
			MEL_1163745_Rv	GGCTGCAAGGTCTGTCTTCT
			MEL_1173332_Fw	ACAGAAAAGCCCGAGCGTAA
			MEL_1173332_Rv	AGGTGGCGTATCTTTGTGCA
			MEL_1178427_Fw	CAGAGCTTGACGATCCAGAGA
			MEL_1178427_Rv	CCTCTAGCACTGCAGAAGCT
		wMelPop	POP_89500_Fw	CCAAGTAGCCCCTTTTCCTGT
			POP_89500_Rv	GCTCATTGAAGATGGGGCCA
			POP_89500_I1_Fw	TAACACGTAGCGGGATGACG	Internal Sanger sequencing
			POP_89500_I1_Rv	TGGTAAATTTCTTAAATATT	Internal Sanger sequencing
			POP_106900_Fw	TTGCCAAGTGACCTTACCCA
			POP_106900_Rv	TGCTGTTTAGAGTGCCGAGA
			POP_1234581_Fw	ACAGAAAAGCCCGAGCGTAA
			POP_1234581_Rv	AGGTGGCGTATCTTTGTGCA
	Draft 2	All Wolbachia variants	CLUSTER_01_F	TCCTTTCAGGTCAAGGCCTAAG
			CLUSTER_01_R	TGATTGGCGGATTGCAAGCTGC
			CLUSTER_02_F	GTCATAAGGAGCCTTTGCCTGG
			CLUSTER_02_R	CTATTGCAGCTGGTGCTGAC
			CLUSTER_03_F	GCGTAAGTGTGCCTTGGTTG
			CLUSTER_03_R	GGCACTGGGATGACAGGAAA
			CLUSTER_06_F	TGGGAGCTACTGTCCGTTTG
			CLUSTER_06_R	ACTGCCTTCTGATCAACTACCT
			CLUSTER_07_F	CCTGGAACAGCTAGATTGGC
			CLUSTER_07_R	GCTTCCACTGTCACACGATC
			CLUSTER_08_F	GGAGACTATGGTTATGAGAC
			CLUSTER_08_R	CTGCCGTTGAACTCGTAGAG
			CLUSTER_09_F	CCGCGGCGGTATAGCTATAC
			CLUSTER_09_R	TCCGTTTATTGTGCAGTGGGA
			CLUSTER_09_INT1_F	TGAACCAGATGTTTTGCCAT	Internal Sanger sequencing
			CLUSTER_09_INT2_F	ACGGATATACATCAGTAAGT	Internal Sanger sequencing
			CLUSTER_09_INT1_R	CCGTTGTTTCATCTGCATAT	Internal Sanger sequencing
			CLUSTER_09_INT2_R	TCTTTGCCCATTTCCATAGA	Internal Sanger sequencing
			CLUSTER_10_F	ATTCCAGTGCGTGACCACAT
			CLUSTER_10_R	TTTTCGCACACACATGGCTG
			CLUSTER_10_INT1_F	AAAGCCTTCGGTCATATTGT	Internal Sanger sequencing
			CLUSTER_10_INT2_F	GCGGTTAAGAGAGTAACTGA	Internal Sanger sequencing
			CLUSTER_10_INT1_R	TACTGCCAAGTTTACCAAAT	Internal Sanger sequencing
			CLUSTER_10_INT2_R	TCAGTTACTCTCTTAACCGC	Internal Sanger sequencing
			CLUSTER_11_F	GCAAGTTGTGGTTCAATCTC
			CLUSTER_11_R	GATCTATATTCACGCATGGTAG
			CLUSTER_12_F	CATCCAAGTAGCTGACTGAC
			CLUSTER_12_R	GCTAGTGGCTACTATAAGTG
			CLUSTER_13_F	CAGGGACTCTAGTGGGGCTA
			CLUSTER_13_R	ATCGCGAGTGAGCTGGTTAG
			CLUSTER_13_INT1_F	GAAGATGCTCAATCGTGAGA	Internal Sanger sequencing
			CLUSTER_13_INT2_F	GCAAAAGAAGACCTCTTGGA	Internal Sanger sequencing
			CLUSTER_13_INT1_R	GGCCTGAGTGTTCGCTATGT	Internal Sanger sequencing
			CLUSTER_13_INT2_R	ACAAGTGACAAGCCACAGTA	Internal Sanger sequencing
			CLUSTER_14_F	CAGGGACTCTAGTGGGGCTA
			CLUSTER_14_R	ATCGCGAGTGAGCTGGTTAG
			CLUSTER_14_INT1_F	TAACCCACTATTGTATGACA	Internal Sanger sequencing
			CLUSTER_14_INT2_F	AAGGTGATATTAAATGGTGT	Internal Sanger sequencing
			CLUSTER_14_INT1_R	TACCTTGAAGTAACGATTCT	Internal Sanger sequencing
			CLUSTER_14_INT2_R	TGATTCTAGGAAGCCAGCTT	Internal Sanger sequencing
			CLUSTER_15_F	GAATCACACGTGAAGTACTG
			CLUSTER_15_R	CATCTCTTATAGTGTGGCTG
			CLUSTER_16_F	TATCACGTATATTGTGAGTAG
			CLUSTER_16_R	GTATCATCTCTCCAATACTAG
			CLUSTER_17_F	GCGTTTTTCGAAGCCCTTGT
			CLUSTER_17_R	GACCTGAAAGCCTTCGGTCA
			CLUSTER_17_INT1_F	CCTGTTGTAATAGATGTAAT	Internal Sanger sequencing
			CLUSTER_17_INT2_F	GTTCCATGCTTCGGAGTTAT	Internal Sanger sequencing
			CLUSTER_17_INT1_R	CAAGCATCATGTGGTTGGAG	Internal Sanger sequencing
			CLUSTER_17_INT2_R	TGGCGGTTAAGAGAGTAACT	Internal Sanger sequencing
			CLUSTER_18_F	AGGTGGCGTATCTTTGTGCA
			CLUSTER_18_R	AGGTGGCGTATCTTTGTGCA
			CLUSTER_19_F	GTCTCTAGCGAGCTGGTTAG
			CLUSTER_19_R	CTTCAGGAGAGAGGTCTTATC
